# Emergent dynamics of adult stem cell lineages from single nucleus and single cell RNA-Seq of *Drosophila* testes

**DOI:** 10.1101/2022.07.26.501581

**Authors:** Amelie A. Raz, Gabriela S. Vida, Sarah R. Stern, Sharvani Mahadevaraju, Jaclyn M. Fingerhut, Jennifer M. Viveiros, Soumitra Pal, Jasmine R. Grey, Mara R. Grace, Cameron W. Berry, Hongjie Li, Jasper Janssens, Wouter Saelens, Zhantao Shao, Chun Hu, Yukiko M. Yamashita, Teresa M. Przytycka, Brian Oliver, Julie A. Brill, Henry M. Krause, Erika L. Matunis, Helen White-Cooper, Stephen DiNardo, Margaret T. Fuller

## Abstract

Proper differentiation of sperm from germline stem cells, essential for production of the next generation, requires dramatic changes in gene expression that drive remodeling of almost all cellular components, from chromatin to organelles to cell shape itself. Here we provide a single nucleus and single cell RNA-seq resource covering all of spermatogenesis in *Drosophila* starting from in-depth analysis of adult testis single nucleus RNA-seq (snRNA-seq) data from the Fly Cell Atlas (FCA) study (Li *et al*., 2022). With over 44,000 nuclei and 6,000 cells analyzed, the data provide identification of rare cell types, mapping of intermediate steps in differentiation, and the potential to identify new factors impacting fertility or controlling differentiation of germline and supporting somatic cells. We justify assignment of key germline and somatic cell types using combinations of known markers, *in situ* hybridization, and analysis of extant protein traps. Comparison of single cell and single nucleus datasets proved particularly revealing of dynamic developmental transitions in germline differentiation. To complement the web-based portals for data analysis hosted by the FCA, we provide datasets compatible with commonly used software such as Seurat and Monocle. The foundation provided here will enable communities studying spermatogenesis to interrogate the datasets to identify candidate genes to test for function *in vivo*.
