## Supplementary material for "Emergent dynamics of adult stem cell lineages from single nucleus and single cell RNA-Seq of *Drosophila* testes": Figure 5 - source data 1

### Sheet: Read Me
Figure 5 - Source Data 1: List of 162 spermatid transcribed genes
	Genes transcribed in spermatids (expression enriched in late pseudotime).
Columns
Gene	Gene name
FlyBase ID	The FlyBase ID of each gene
Chromosome location	The chromosome location of each gene
Enriched In	Whether the gene is solely enriched in late pseudotime (spermatids) or whether it is also expressed earlier in development, such as in spermatogonia or spermatocytes (spermatids + earlier germ cells)
Functional Class	Possible functional class of each gene based on information available on FlyBase
Average Expression	The average expression of each gene amongst spermatid clusters and amongst non-spermatid germ cell clusters as well as the fold change between these two values showing enrichment of these genes in spermatid clusters.

### Sheet: Spermatid Tx Genes
					Average Expression
Gene	FlyBase ID	Chromosome Location	Enriched In	Functional Class	Spermatid Clusters	Non-spermatid Germ Cell Clusters	Fold Change
ACXA	FBgn0040510	2L : 12925453 … 12921091	Spermatids + Earlier Germ Cells	enzymes & regulators	1.19167	0.519131	2.29552
Adck5	FBgn0036142	3L : 11172411 … 11169817	Spermatids + Earlier Germ Cells	enzymes & regulators	1.65017	0.916108	1.80128
Adgf-B	FBgn0036751	3L : 17750588 … 17748833	Spermatids + Earlier Germ Cells	enzymes & regulators	1.60768	0.649912	2.47369
bbc	FBgn0033844	2R : 13494862 … 13486634	Spermatids + Earlier Germ Cells	membranes, organelles	1.63263	2.32035	0.703612
betaTub65B	FBgn0052396	3L : 6530729 … 6532429	Spermatids	cytoskeleton, motors	4.60621	1.65	2.79165
boly	FBgn0050362	2R : 8366688 … 8365550	Spermatids	DUF, other homology	16.5752	5.62727	2.94552
c-cup	FBgn0031367	2L : 1832565 … 1831627	Spermatids	DUF, other homology	8.00557	2.31086	3.46432
cdc14	FBgn0031952	2L : 7810703 … 7801668	Spermatids + Earlier Germ Cells	enzymes & regulators	2.31835	1.2635	1.83487
CG10512	FBgn0037057	3L : 21208092 … 21202920	Spermatids	enzymes & regulators	2.50078	0.676805	3.69498
CG10749	FBgn0036328	3L : 12973650 … 12972474	Spermatids + Earlier Germ Cells	enzymes & regulators	5.52621	2.08431	2.65134
CG10845	FBgn0039246	3R : 24903048 … 24901116	Spermatids	cytoskeleton, motors	4.25507	1.25295	3.39604
CG10969	FBgn0036310	3L : 12781097 … 12778750	Spermatids		3.79729	1.06348	3.57063
CG11226	FBgn0037195	3L : 22838170 … 22837068	Spermatids		3.48285	1.29525	2.68895
CG11286	FBgn0037516	3R : 7771756 … 7770860	Spermatids	DUF, other homology	3.07731	1.06013	2.90277
CG11298	FBgn0034721	2R : 22348875 … 22348307	Spermatids + Earlier Germ Cells	cytoskeleton, motors	3.67883	1.46832	2.50547
CG1137	FBgn0037454	3R : 6560351 … 6558618	Spermatids + Earlier Germ Cells	cytoskeleton, motors	6.90565	3.11534	2.21666
CG11629	FBgn0032965	2L : 21898289 … 21896666	Spermatids	DUF, other homology	1.05462	0.346195	3.04632
CG11779	FBgn0038683	3R : 19159878 … 19154097	Spermatids + Earlier Germ Cells	membranes, organelles	3.15053	2.14061	1.47179
CG12035	FBgn0035263	3L : 1725647 … 1724390	Spermatids		2.94931	0.920981	3.20236
CG12126	FBgn0033280	2R : 8263278 … 8262674	Spermatids		15.7423	4.69243	3.35482
CG12209	FBgn0033498	2R : 10247560 … 10246071	Spermatids		3.33752	1.22311	2.72872
CG12448	FBgn0028857	2L : 15942854 … 15941441	Spermatids	DUF, other homology	3.74912	1.33193	2.8148
CG12783	FBgn0038448	3R : 16613400 … 16611419	Spermatids	transporters & regulators	1.24076	0.353678	3.50818
CG12983	FBgn0037040	3L : 20966762 … 20962655	Spermatids + Earlier Germ Cells	cytoskeleton, motors	4.40355	2.08672	2.11027
CG13127	FBgn0032176	2L : 10029298 … 10026676	Spermatids	DUF, other homology	1.51427	0.549868	2.75387
CG13330	FBgn0033848	2R : 13517452 … 13515259	Spermatids	RNA regulation, lncRNA	5.89213	1.45532	4.04869
CG13337	FBgn0033863	2R : 13667756 … 13665114	Spermatids + Earlier Germ Cells	cytoskeleton, motors	8.65646	3.84049	2.254
CG13494	FBgn0034671	2R : 21954845 … 21954242	Spermatids + Earlier Germ Cells	DUF, other homology	2.44879	1.31623	1.86046
CG13526	FBgn0034774	2R : 22755896 … 22755219	Spermatids	DUF, other homology	3.33507	1.07866	3.09186
CG13538	FBgn0034820	2R : 23088165 … 23087177	Spermatids		2.94329	0.917858	3.20669
CG13989	FBgn0031786	2L : 6161309 … 6160400	Spermatids + Earlier Germ Cells		2.33664	1.08062	2.16232
CG14011	FBgn0031722	2L : 5581116 … 5579580	Spermatids + Earlier Germ Cells	DUF, other homology	2.37458	1.27142	1.86766
CG14106	FBgn0260459	3L : 13425671 … 13424571	Spermatids	transporters & regulators	3.12526	0.743288	4.20464
CG14294	FBgn0038656	3R : 18902264 … 18901663	Spermatids		14.2508	3.54198	4.0234
CG14505	FBgn0034327	2R : 18303977 … 18302945	Spermatids + Earlier Germ Cells	enzymes & regulators	2.38559	0.912529	2.61426
CG14546	FBgn0039395	3R : 25922634 … 25921042	Spermatids		3.82129	1.22641	3.11584
CG14605	FBgn0037486	3R : 7219705 … 7217679	Spermatids + Earlier Germ Cells	transporters & regulators	2.26456	0.954443	2.37265
CG14689	FBgn0037826	3R : 10711248 … 10709588	Spermatids + Earlier Germ Cells	enzymes & regulators	1.81958	0.68023	2.67495
CG14739	FBgn0037987	3R : 12049213 … 12048253	Spermatids + Earlier Germ Cells	enzymes & regulators	5.07674	1.79624	2.82632
CG14864	FBgn0038311	3R : 15268538 … 15266684	Spermatids		2.75406	0.926002	2.97414
CG15025	FBgn0038709	3R : 19491115 … 19489570	Spermatids + Earlier Germ Cells		2.33514	0.895015	2.60905
CG15059	FBgn0030905	X : 18259517 … 18258551	Spermatids		3.532	0.863335	4.09111
CG15425	FBgn0265269	2L : 4258425 … 4257572	Spermatids		6.51574	2.17173	3.00026
CG15548	FBgn0039812	3R : 30962307 … 30959700	Spermatids	DUF, other homology	2.31107	0.745078	3.10178
CG15638	FBgn0028943	2L : 13535778 … 13535291	Spermatids + Earlier Germ Cells		3.57723	1.41474	2.52853
CG1571	FBgn0029993	X : 8078240 … 8075877	Spermatids	cytoskeleton, motors	1.34609	0.435068	3.09398
CG15767	FBgn0029809	X : 5790919 … 5789487	Spermatids	enzymes & regulators	1.5381	0.3983	3.86166
CG16825	FBgn0032503	2L : 13307807 … 13304788	Spermatids + Earlier Germ Cells		2.47887	1.26312	1.96251
CG16888	FBgn0032533	2L : 13813256 … 13812700	Spermatids + Earlier Germ Cells		1.5493	0.606871	2.55294
CG16984	FBgn0062517	3L : 2596998 … 2595781	Spermatids + Earlier Germ Cells	transporters & regulators	2.97636	1.05189	2.82955
CG17564	FBgn0032768	2L : 19299933 … 19298345	Spermatids + Earlier Germ Cells	cytoskeleton, motors	6.86817	2.74036	2.5063
CG17666	FBgn0036311	3L : 12784377 … 12781325	Spermatids + Earlier Germ Cells		9.65496	4.27665	2.2576
CG18266	FBgn0031724	2L : 5598636 … 5596833	Spermatids + Earlier Germ Cells	DUF, other homology	7.96905	3.27447	2.43369
CG18368	FBgn0033864	2R : 13671594 … 13667736	Spermatids		8.67013	2.17235	3.99113
CG1999	FBgn0029947	X : 7360058 … 7358796	Spermatids + Earlier Germ Cells		7.15252	2.83391	2.52391
CG30099	FBgn0050099	2R : 16288969 … 16288208	Spermatids		4.37998	1.05525	4.15065
CG30110	FBgn0050110	2R : 17882245 … 17880194	Spermatids		4.42643	0.893353	4.95486
CG30178	FBgn0050178	2R : 23987308 … 23986615	Spermatids	DUF, other homology	5.85167	1.78428	3.27958
CG30284	FBgn0050284	2R : 21651999 … 21650820	Spermatids + Earlier Germ Cells	membranes, organelles	2.10215	0.906529	2.3189
CG30325	FBgn0050325	2R : 17880012 … 17877543	Spermatids + Earlier Germ Cells		2.20712	0.943114	2.34025
CG30334	FBgn0050334	2R : 12441320 … 12440633	Spermatids		7.48497	2.29028	3.26814
CG30392	FBgn0050392	2R : 21292181 … 21290914	Spermatids	membranes, organelles	2.09248	0.630534	3.31859
CG30398	FBgn0050398	2R : 21718832 … 21717804	Spermatids	cytoskeleton, motors	2.58939	0.704112	3.67752
CG30416	FBgn0050416	2R : 23323399 … 23321481	Spermatids + Earlier Germ Cells	cytoskeleton, motors	1.6124	0.634918	2.53955
CG30484	FBgn0050484	2R : 13849832 … 13846393	Spermatids		0.998096	0.425222	2.34723
CG30485	FBgn0050485	2R : 13852983 … 13849882	Spermatids	cytoskeleton, motors	2.07632	0.671689	3.0912
CG31128	FBgn0051128	3R : 24470310 … 24469397	Spermatids		11.1756	3.14695	3.55125
CG31204	FBgn0051204	3R : 31393527 … 31391894	Spermatids + Earlier Germ Cells		3.76865	1.48851	2.53183
CG31275	FBgn0063261	3R : 16751334 … 16750741	Spermatids + Earlier Germ Cells	cytoskeleton, motors	4.98644	2.06453	2.4153
CG31404	FBgn0051404	3R : 19376023 … 19375043	Spermatids	DUF, other homology	4.92471	1.19703	4.11411
CG31730	FBgn0051730	2L : 13259743 … 13259064	Spermatids + Earlier Germ Cells	enzymes & regulators	2.45142	0.953041	2.5722
CG31735	FBgn0051735	2L : 15897071 … 15895454	Spermatids	DUF, other homology	13.5744	2.99613	4.53065
CG31784	FBgn0051784	2L : 17125961 … 17123307	Spermatids + Earlier Germ Cells	cytoskeleton, motors	2.94782	1.25418	2.3504
CG31797	FBgn0051797	2L : 19262240 … 19259432	Spermatids	cytoskeleton, motors	7.53312	1.73229	4.34864
CG31815	FBgn0051815	2L : 16607321 … 16605822	Spermatids	DUF, other homology	2.64697	0.800042	3.30854
CG31817	FBgn0028899	2L : 16337885 … 16330560	Spermatids	DUF, other homology	4.97833	1.77083	2.8113
CG31897	FBgn0051897	2L : 8445815 … 8442447	Spermatids + Earlier Germ Cells		1.09978	0.794432	1.38436
CG32086	FBgn0052086	3L : 11584064 … 11582401	Spermatids	DUF, other homology	1.45668	0.517176	2.81661
CG32106	FBgn0052106	3L : 12778716 … 12773951	Spermatids + Earlier Germ Cells		4.17888	1.63419	2.55715
CG32117	FBgn0052117	3L : 12903711 … 12902925	Spermatids		0.975608	0.345333	2.82512
CG32161	FBgn0052161	3L : 16847000 … 16846227	Spermatids + Earlier Germ Cells	DUF, other homology	3.31208	1.26005	2.62853
CG32228	FBgn0052228	3L : 20268800 … 20265814	Spermatids + Earlier Germ Cells		1.89164	0.876012	2.15938
CG32681	FBgn0052681	X : 10381352 … 10376651	Spermatids		0.510453	0.124074	4.11409
CG32988	FBgn0052988	2L : 8865692 … 8864864	Spermatids + Earlier Germ Cells		0.710467	0.329784	2.15434
CG33017	FBgn0053017	2R : 16277655 … 16272114	Spermatids	DUF, other homology	3.41343	1.01494	3.36317
CG33061	FBgn0053061	3L : 16331227 … 16329795	Spermatids + Earlier Germ Cells	transporters & regulators	1.35242	0.673121	2.00918
CG33125	FBgn0053125	2L : 2652414 … 2648360	Spermatids		1.3309	0.432762	3.07536
CG3408	FBgn0036008	3L : 9509583 … 9506818	Spermatids + Earlier Germ Cells	membranes, organelles	5.46156	3.30088	1.65458
CG34167	FBgn0085196	2L : 16003641 … 16002981	Spermatids	DUF, other homology	3.05734	1.02872	2.972
CG34216	FBgn0085245	2R : 7705095 … 7703506	Spermatids	DUF, other homology	0.716298	0.241326	2.96818
CG34432	FBgn0085461	3R : 30649873 … 30649151	Spermatids		3.17843	0.816823	3.89121
CG3748	FBgn0032110	2L : 9344777 … 9342832	Spermatids + Earlier Germ Cells	membranes, organelles	1.45249	0.57924	2.50758
CG4073	FBgn0037827	3R : 10715901 … 10714798	Spermatids		4.09236	1.23557	3.31213
CG42266	FBgn0259151	2L : 16340368 … 16337989	Spermatids		2.73367	0.817525	3.34383
CG42570	FBgn0260776	3L : 15720073 … 15717819	Spermatids		1.83434	0.651803	2.81426
CG42758	FBgn0261816	3L : 14568133 … 14567440	Spermatids		7.23832	2.38983	3.02881
CG43339	FBgn0263078	2L : 18673285 … 18671604	Spermatids		1.83046	0.581069	3.15016
CG43449	FBgn0263403	3R : 11089356 … 11088420	Spermatids		3.12531	0.910084	3.4341
CG43691	FBgn0263774	2R : 13393361 … 13389495	Spermatids		2.18617	0.848501	2.57651
CG43796	FBgn0264340	2L : 8483005 … 8482374	Spermatids	cytoskeleton, motors	5.93613	1.30507	4.54853
CG44433	FBgn0265625	2R : 18686775 … 18684230	Spermatids		2.81814	0.815869	3.45415
CG44774	FBgn0266000	X : 4938105 … 4926664	Spermatids + Earlier Germ Cells	enzymes & regulators	11.5294	22.8982	0.503509
CG46385	FBgn0286778	2R : 7782637 … 7737019	Spermatids + Earlier Germ Cells	RNA regulation, lncRNA	14.2283	11.1324	1.2781
CG4714	FBgn0033819	2R : 13254337 … 13251852	Spermatids	cytoskeleton, motors	3.92468	1.4095	2.78446
CG5478	FBgn0038386	3R : 15933734 … 15932700	Spermatids		0.801777	0.281306	2.8502
CG5561	FBgn0031333	2L : 1354109 … 1352970	Spermatids + Earlier Germ Cells	RNA regulation, lncRNA	5.3065	2.20852	2.40274
CG5906	FBgn0036217	3L : 11871305 … 11870457	Spermatids + Earlier Germ Cells	DUF, other homology	4.55182	1.7793	2.5582
CG6059	FBgn0039491	3R : 27124688 … 27121618	Spermatids + Earlier Germ Cells	cytoskeleton, motors	1.56146	0.734958	2.12455
CG6136	FBgn0038332	3R : 15372212 … 15370036	Spermatids + Earlier Germ Cells	transporters & regulators	1.69278	0.861204	1.9656
CG6333	FBgn0036731	3L : 17486230 … 17480129	Spermatids		9.87332	2.48415	3.97453
CG6652	FBgn0036687	3L : 17022856 … 17020348	Spermatids	cytoskeleton, motors	14.7028	3.43603	4.279
CG6701	FBgn0033889	2R : 13980165 … 13972984	Spermatids + Earlier Germ Cells	RNA regulation, lncRNA	4.38477	4.04862	1.08303
CG8043	FBgn0037610	3R : 8678233 … 8676915	Spermatids + Earlier Germ Cells	enzymes & regulators	5.92695	2.59109	2.28743
CG8136	FBgn0037616	3R : 8723051 … 8721371	Spermatids + Earlier Germ Cells		9.4404	3.63904	2.5942
CG8654	FBgn0034479	2R : 19984895 … 19979242	Spermatids + Earlier Germ Cells	transporters & regulators	1.13755	0.484654	2.34713
CG8851	FBgn0031546	2L : 3522555 … 3519677	Spermatids	DUF, other homology	5.05839	1.2622	4.0076
d-cup	FBgn0038089	3R : 12893158 … 12891956	Spermatids	DUF, other homology	3.70987	1.00137	3.7048
dbf	FBgn0287630	2L : 10654499 … 10651613	Spermatids + Earlier Germ Cells	RNA regulation, lncRNA	3.99066	2.17083	1.83831
Efhc1.2	FBgn0034487	2R : 20242873 … 20239936	Spermatids	cytoskeleton, motors	0.353578	0.0924866	3.82302
f-cup	FBgn0028487	3R : 13700838 … 13695263	Spermatids	DUF, other homology	6.84387	2.14562	3.1897
glob3	FBgn0037385	3R : 5831785 … 5830062	Spermatids + Earlier Germ Cells	DUF, other homology	1.177	0.449907	2.61609
Glut3	FBgn0015230	3R : 16790021 … 16788311	Spermatids	transporters & regulators	3.63555	0.907022	4.00822
h-cup	FBgn0038334	3R : 15382951 … 15381407	Spermatids	membranes, organelles	6.76655	2.18051	3.1032
hale	FBgn0036924	3L : 19985868 … 19984426	Spermatids		5.53244	1.67306	3.30679
hpRNA:CR18854	FBgn0285991	2L : 9790745 … 9787294	Spermatids + Earlier Germ Cells	RNA regulation, lncRNA	1.80291	1.78216	1.01164
hpRNA:CR32207	FBgn0052207	3L : 19478720 … 19477329	Spermatids + Earlier Germ Cells	RNA regulation, lncRNA	0.999367	0.684208	1.46062
Imp	FBgn0285926	X : 10824277 … 10787869	Spermatids + Earlier Germ Cells	RNA regulation, lncRNA	16.5598	13.2176	1.25286
lncRNA:CR31781	FBgn0051781	2L : 16878300 … 16869346	Spermatids	RNA regulation, lncRNA	0.301495	0.0849117	3.55069
lncRNA:CR43939	FBgn0264567	3L : 21577219 … 21576033	Spermatids	RNA regulation, lncRNA	3.25462	1.05769	3.0771
lncRNA:CR44225	FBgn0265156	3R : 23012360 … 23011921	Spermatids	RNA regulation, lncRNA	0.67285	0.251044	2.68021
loqs	FBgn0032515	2L : 13385671 … 13382652	Spermatids	RNA regulation, lncRNA	8.27443	2.60788	3.17286
m-cup	FBgn0038488	3R : 17149412 … 17144475	Spermatids + Earlier Germ Cells	enzymes & regulators	3.37568	1.43879	2.34619
MCU	FBgn0042185	3L : 6593940 … 6550738	Spermatids + Earlier Germ Cells	transporters & regulators	2.2227	2.16113	1.02849
mex1	FBgn0004228	3L : 15519592 … 15517424	Spermatids	membranes, organelles	1.12396	0.450838	2.49305
Mst36Fb	FBgn0261349	2L : 18675094 … 18673363	Spermatids		3.82411	1.10185	3.47061
Mtl	FBgn0039532	3R : 27639871 … 27636412	Spermatids + Earlier Germ Cells	cytoskeleton, motors	5.4117	2.39083	2.26353
orb	FBgn0004882	3R : 23280856 … 23260610	Spermatids	RNA regulation, lncRNA	10.6288	3.29698	3.2238
p-cup	FBgn0030840	X : 17448774 … 17446350	Spermatids	cytoskeleton, motors	2.56376	0.624842	4.10305
Parp16	FBgn0034129	2R : 16447512 … 16445986	Spermatids	membranes, organelles	3.35459	0.787823	4.25804
PCB	FBgn0027580	2R : 9861543 … 9850703	Spermatids + Earlier Germ Cells	enzymes & regulators	1.04487	0.439314	2.3784
Pglym87	FBgn0011270	3R : 12232729 … 12231645	Spermatids	enzymes & regulators	10.8528	3.84584	2.82195
Pif2	FBgn0046873	3R : 6549983 … 6549036	Spermatids	DUF, other homology	18.931	4.34947	4.35249
Pka-C2	FBgn0000274	3R : 30697138 … 30695537	Spermatids + Earlier Germ Cells	enzymes & regulators	1.68354	0.713783	2.35862
Pp2C1	FBgn0022768	X : 4686903 … 4679988	Spermatids + Earlier Germ Cells	enzymes & regulators	3.16748	2.10612	1.50394
PpD6	FBgn0005779	2L : 3110998 … 3109672	Spermatids	enzymes & regulators	1.44146	0.342853	4.20432
prage	FBgn0283741	X : 1853667 … 1773719	Spermatids + Earlier Germ Cells	RNA regulation, lncRNA	2.24572	2.1372	1.05078
r-cup	FBgn0031142	X : 21025888 … 21023390	Spermatids	DUF, other homology	2.29945	0.567623	4.05101
Rab3-GAP	FBgn0027505	2L : 12063184 … 12058304	Spermatids + Earlier Germ Cells	membranes, organelles	23.3353	9.26445	2.5188
schuy	FBgn0036925	3L : 19988072 … 19986093	Spermatids + Earlier Germ Cells		4.34046	1.6748	2.59163
SdhAL	FBgn0036222	3L : 11924757 … 11922610	Spermatids + Earlier Germ Cells	enzymes & regulators	1.50349	0.616881	2.43724
soti	FBgn0038225	3R : 14381699 … 14380663	Spermatids	enzymes & regulators	25.7058	9.85111	2.60943
ste24c	FBgn0050462	2R : 16998594 … 16995991	Spermatids + Earlier Germ Cells	membranes, organelles	0.268946	0.09892	2.71883
sunz	FBgn0037462	3R : 6631184 … 6630151	Spermatids	DUF, other homology	9.99226	2.56279	3.89898
t-cup	FBgn0051858	2L : 12497333 … 12496616	Spermatids	DUF, other homology	3.86548	1.38556	2.78984
TER94	FBgn0286784	2R : 9993559 … 9989159	Spermatids + Earlier Germ Cells	membranes, organelles	5.41149	4.22552	1.28067
Tob	FBgn0028397	X : 16091495 … 16074717	Spermatids	RNA regulation, lncRNA	9.27621	2.7874	3.32791
TTLL1B	FBgn0052238	3L : 4650305 … 4648276	Spermatids + Earlier Germ Cells	cytoskeleton, motors	2.15881	1.02606	2.10398
Vmat	FBgn0260964	2R : 13534251 … 13513132	Spermatids	transporters & regulators	0.715537	0.25008	2.86123
w-cup	FBgn0032269	2L : 10577792 … 10575860	Spermatids		22.2524	7.35068	3.02726
wa-cup	FBgn0037502	3R : 7423057 … 7420765	Spermatids	DUF, other homology	6.53643	1.47201	4.44049
whip	FBgn0250827	2R : 8363218 … 8362359	Spermatids		18.7399	4.50085	4.16363
yps	FBgn0022959	3L : 12125150 … 12121274	Spermatids + Earlier Germ Cells	RNA regulation, lncRNA	7.61462	4.21753	1.80547
