## Supplementary material for "Emergent dynamics of adult stem cell lineages from single nucleus and single cell RNA-Seq of *Drosophila* testes": Figure 7 - source data 1

### Sheet: readMe
Figure 7 - source data 1: Differentially-expressed genes in Hub, CySCs, Spermatogonia, Terminal epithelium, or Hemocytes
Abbreviations	Description of Abbreviations
DEGs	Differentialy Expressed Genes
avglog2FC	log fold-change of the average expression between the two groups
Worksheets	Summary	Columns	Subcolumns	Description of Subcolumns
DEGs, Hub; DEGs, Cyst Stem Cells; DEGs, Spermatogonia; DEGs, Terminal Epithelium; DEGs, Hemocytes	Up-regulated gene list of the specified cell type nuclei from the snRNA-seq data. Also provided are the avglog2FC values and the p-values for each gene.	Hub; Cyst Stem Cells; Spermatogonia; Terminal Epithelium; Hemocytes	Gene name	FlyBase gene symbol
			avglog2FC	The log fold-change of the average expression between the genes of the specified cell type compared to the full testis plus seminal vesicle dataset.
			adjusted p-value	p-value of the up-regulated genes adjusted using the Bonferroni method for multiple testing correction

### Sheet: DEGs, Hub
Hub
Gene name	avglog2FC	adjusted p-value
CadN	4.78395	9.81e-95
CG46339	4.1873	1.12e-118
robo2	4.17095	8.17e-123
kon	4.16038	1.66e-222
Fas2	4.05135	1.35e-56
tup	4.02195	0
org-1	3.89007	0
hth	3.5065	2.27e-95
trn	3.48883	2.26e-118
shg	3.41218	1.17e-70
Slc45-1	3.29219	5.16e-147
Fas3	3.25773	4.87e-54
upd1	3.2234	3.36e-146
Ten-a	3.19631	2.64e-76
cdi	3.17932	8.91e-51
rk	3.0341	1.73e-289
Socs36E	2.98769	1.1e-68
Timp	2.88705	1.25e-72
mirr	2.80178	8.71e-79
bnb	2.79997	5.2e-67
ptc	2.78051	1.7e-66
Tet	2.73396	1.43e-77
hh	2.68844	3.5e-62
Msp300	2.63879	3.23e-43
CG9338	2.62825	1.63e-105
Wnt4	2.59305	2e-78
rdo	2.56839	2.13e-94
CG42238	2.55101	4.51e-50
Sema5c	2.48178	2.41e-82
wb	2.47421	1.56e-40
tsh	2.45891	1.58e-112
Plp	2.42857	1.73e-47
lncRNA:CR31044	2.3996	3.63e-58
vir-1	2.37147	3.53e-38
pain	2.36484	1e-55
piwi	2.36401	2.94e-94
fz	2.34103	3.76e-51
Drak	2.32228	3.22e-37
CG9336	2.31864	1.23e-36
CG3277	2.29135	6e-124
apt	2.28589	7.51e-41
l(1)G0193	2.22073	5.27e-40
ed	2.21103	1.37e-36
CG31676	2.19837	8.14e-47
Gp150	2.18094	9.18e-40
bbg	2.1611	8.95e-32
prage	2.13581	7.24e-31
mthl3	2.08995	9.1e-34
SP1173	2.0862	1.36e-143
rgn	2.08548	6.91e-32
kibra	2.07562	3.85e-29
upd3	2.0555	0
chrb	2.04199	1.26e-25
dlg1	2.03719	2.89e-35
lncRNA:CR45054	2.03123	6.84e-33
CG6398	1.99841	5.24e-30
Mob2	1.98747	3.57e-34
Sur	1.96901	8.37e-81
glec	1.96736	6e-26
chinmo	1.96719	2.61e-32
Spn	1.94677	5.07e-26
ITP	1.88697	4.45e-37
CG10702	1.86816	3.24e-112
Hmgcr	1.8528	2.19e-18
CG9691	1.85201	6.54e-20
Lrch	1.84862	4.69e-24
spri	1.84257	4.61e-26
jigr1	1.8419	1.85e-37
Wnt6	1.82927	1.94e-38
tutl	1.82459	1.82e-103
Pka-C3	1.8225	1.43e-10
CG43759	1.81469	1.67e-23
dsx	1.80887	3.91e-35
Ppn	1.80117	1.89e-112
cnc	1.7989	8.56e-29
RhoGAP18B	1.79202	1.66e-21
Gdap2	1.7599	1.94e-23
CG44325	1.74923	5.99e-14
Kif3C	1.73041	1.72e-09
hdly	1.72413	1.54e-32
pdm3	1.72207	4.24e-15
mthl1	1.72143	1.42e-07
Ama	1.71136	5.83e-139
modSP	1.70257	6.98e-23
gukh	1.68924	2.05e-15
foxo	1.68234	4.53e-20
Frl	1.67752	2.77e-30
pbl	1.6723	3.19e-27
Dyb	1.66287	4.6e-16
Gel	1.64129	1.28e-14
CG5001	1.62417	4.2e-36
tj	1.6222	3.22e-58
esg	1.61924	1.27e-89
fru	1.61837	3.59e-43
Dl	1.59806	4.2e-07
CG32365	1.58454	2.26e-18
CG10082	1.57767	3.71e-19
metro	1.5733	1.16e-22
Cad87A	1.56936	4.12e-09
CG3168	1.56264	9.68e-19
scyl	1.55889	3.43e-23
aqz	1.53538	2.49e-23
CG31183	1.52772	3.33e-10
LanB1	1.50586	1.29e-10
otk	1.49757	3.39e-32
Idgf3	1.48145	1.2e-07
magu	1.47661	5.49e-16
CG34396	1.47318	7.88e-19
Rac2	1.46547	4.41e-13
CG11883	1.46018	9.67e-09
caps	1.45032	3.62e-17
p130CAS	1.41474	2.24e-11
wrapper	1.40325	4.77e-161
CG9328	1.39582	2.17e-08
smal	1.3944	2.21e-22
CG10359	1.39256	1.6e-37
kek1	1.3865	2.52e-24
plx	1.38587	4.15e-05
Fs	1.38193	1.06e-08
E23	1.37766	9.9e-11
Dtg	1.37564	2.47e-271
CG34398	1.36989	7.03e-20
fax	1.36385	1.01e-17
cher	1.35889	4.93e-16
nkd	1.35744	1.71e-12
Syn	1.31287	1e-14
l(1)G0289	1.2912	1.34e-06
nrv1	1.29011	1.21e-06
lncRNA:roX1	1.28947	5.44e-21
Magi	1.28837	3.45e-08
CG7530	1.28347	2.45e-09
Snoo	1.28177	1.1e-13
CG5541	1.2804	9.08e-13
PRAS40	1.27949	2.8e-07
Ndg	1.27408	7.54e-60
dally	1.27048	5.58e-13
Jheh2	1.26888	1.01e-12
lncRNA:CR44997	1.26583	1
alpha-Est9	1.25017	6.22e-14
ome	1.24664	4.41e-10
wake	1.24647	0.00301617
CG17124	1.23925	3.69e-18
CG43658	1.23706	6.02e-20
cv-c	1.23351	1.62e-28
whd	1.22446	3.76e-07
N	1.22372	2.86e-14
CanA1	1.22263	6.28e-33
Pde9	1.22114	5.81e-18
RhoGAP15B	1.21584	9.25e-07
CG31176	1.19836	6.65e-06
klar	1.19679	7.58e-17
Lgr4	1.19562	3.42e-17
unc-13	1.19561	3.33e-11
pyd	1.192	1.14e-22
stas	1.17935	1.71e-08
kst	1.15211	8.58e-10
Sarm	1.1515	2.71e-11
osp	1.14445	1.55e-07
T48	1.14306	3.14e-15
SoYb	1.1416	0.00237369
msi	1.13058	5.05e-17
Ret	1.12974	1.63e-41
Rok	1.12628	0.0944697
bin	1.10712	1.99e-17
sfl	1.09769	0.480117
tow	1.09743	7.48e-10
miple2	1.09685	1.49e-11
Pgant2	1.08822	3.87e-17
CG5390	1.08486	8.02e-08
5-HT1B	1.08089	3.14e-46
egr	1.07486	2.62e-25
mthl15	1.07415	1.06e-72
sev	1.07112	2.11e-05
vn	1.06311	6.02e-06
CG11200	1.06045	4.8e-07
Pli	1.06001	1.07e-07
Strn-Mlck	1.05844	3.58e-09
Nrg	1.05628	4.15e-05
Doa	1.05551	5.27e-05
GILT1	1.05132	0.038889
AdamTS-A	1.04587	3e-07
Dic1	1.0456	0.572586
Idgf2	1.0409	3.69e-06
tna	1.04086	2.73e-07
px	1.03734	1.41e-06
qm	1.03623	0.0646232
jim	1.03339	7.74e-08
Stat92E	1.03325	0.0022085
fend	1.02538	0.00479367
sdk	1.02398	0.00219149
CG4476	1.02275	1.4e-09
IP3K2	1.01185	1.89e-05
babos	1.00996	1.95e-14
Chd64	1.0031	0.00109918

### Sheet: DEGs, Cyst Stem Cells
Cyst Stem Cells
Gene name	avglog2FC	adjusted p-value
robo2	3.96499	0
jigr1	3.75667	0
Wnt4	3.52082	0
fng	3.28054	0
bnb	3.26959	0
CG31676	3.21048	0
ptc	3.19033	1.93e-293
CG34398	3.15017	0
lncRNA:CR31044	3.06054	3.25e-258
CG2003	2.93595	0
Ten-a	2.89399	0
CadN	2.83146	8.09e-264
Fas2	2.79978	1.2e-191
Wnt6	2.78621	0
kek1	2.76056	0
magu	2.75888	0
chinmo	2.7313	7.73e-190
fru	2.67319	9.68e-225
Socs36E	2.65833	2.99e-219
CG46339	2.65099	3.22e-274
pain	2.63012	0
piwi	2.58083	0
Gp150	2.51022	1.26e-200
Egfr	2.46456	6.75e-263
Nrt	2.46195	0
metro	2.43776	0
Tet	2.41122	0
N	2.38323	1.61e-237
CG42238	2.35518	2.1e-184
Bx	2.35372	5.94e-170
CCAP-R	2.33408	3.53e-296
otk	2.30634	0
CG3726	2.24589	8.74e-143
stg	2.18683	5.71e-174
Spn	2.13953	4.48e-147
caps	2.11569	5.43e-153
prage	2.10222	9.09e-118
Amph	2.09529	9.04e-120
dsx	2.08014	1.88e-148
br	2.07465	1.85e-108
lncRNA:CR44997	2.06082	1.31e-62
SPARC	2.03888	4.4e-201
mthl3	2.03727	1.79e-123
rdo	2.00964	1.37e-254
SKIP	2.0034	2.82e-159
Rac2	1.95408	1.2e-132
shg	1.94873	4.81e-120
Pde9	1.9428	2.59e-137
rau	1.92756	9.65e-117
Sam-S	1.91645	2.53e-115
Sema5c	1.91392	1.8e-193
CG13937	1.88902	4.12e-200
zfh1	1.88868	1.19e-89
grp	1.87157	1.15e-117
bab2	1.8709	4.19e-117
vn	1.86665	1.3e-147
l(1)G0289	1.85244	3.13e-121
dlg1	1.84594	1.13e-118
trol	1.84393	4.52e-156
ImpL2	1.83079	1.06e-112
aop	1.80482	1e-113
nAChRalpha3	1.79849	5.71e-153
cno	1.77814	2.46e-101
tj	1.77616	0
CG34347	1.77521	1.32e-116
ci	1.77131	1.02e-128
GILT1	1.74863	4.91e-86
Df31	1.74802	7.59e-141
CG9338	1.73986	2.62e-237
CG42673	1.70072	2.13e-127
l(1)G0193	1.68294	2.55e-87
kon	1.67263	1.96e-85
CG7194	1.64124	2.71e-117
pdm3	1.63403	9.46e-91
dnc	1.62251	9.77e-105
Fas1	1.61689	3.43e-110
fz	1.60802	3.53e-96
alpha-Est9	1.60651	3.33e-145
Nrg	1.59093	1.25e-77
CG9336	1.58222	2.44e-78
jim	1.57803	4.42e-85
Bacc	1.57287	8.2e-77
CG13506	1.56412	2.97e-113
exp	1.55322	9.91e-187
E23	1.54899	7.57e-78
CG43759	1.54238	2.35e-99
heph	1.54036	6.63e-121
lncRNA:CR43334	1.5301	1.41e-71
CG17691	1.51809	4.98e-68
apt	1.50686	1.88e-78
Ccdc85	1.50534	1.18e-93
Swim	1.50282	1.61e-156
sbb	1.50173	6.1e-113
CG32772	1.47426	1.59e-61
fend	1.46145	5.06e-81
ogre	1.45976	4.37e-71
LanB1	1.45334	1.95e-112
Cad87A	1.43908	3.33e-61
CG42524	1.43018	2.38e-90
Naam	1.42112	2.88e-121
Nop60B	1.41513	3.01e-63
Dsp1	1.41435	5.48e-55
CG10283	1.40813	3.78e-77
Him	1.40699	2.23e-169
CG3168	1.40272	3.04e-68
Cyp18a1	1.39733	0
crol	1.39706	1.19e-63
mbl	1.38836	1.4e-96
pk	1.38818	1.13e-59
LanA	1.38525	2.1e-130
CG5953	1.38236	1.1e-65
kuz	1.38185	1.13e-91
wnd	1.3762	3.22e-45
CG11883	1.37365	3.3e-37
modSP	1.36848	4.7e-73
plum	1.3652	9.47e-77
CAH3	1.35636	1.15e-52
Uhg1	1.34397	5.15e-47
sty	1.34155	2.89e-67
scf	1.33791	4.24e-46
inaE	1.33061	1.28e-69
chn	1.33051	4.55e-97
Rbfox1	1.3263	5.94e-91
hdly	1.32628	7.64e-83
CG3638	1.32567	3.13e-58
fs(1)h	1.3242	7.42e-72
bowl	1.32157	9.31e-49
RhoGAP71E	1.31926	8.18e-88
Psc	1.31863	1.3e-34
wg	1.31444	1.48e-270
CG42663	1.31392	1.69e-73
psq	1.3112	7.75e-73
CG13252	1.30485	8.13e-69
nrv1	1.29874	1.57e-67
mew	1.2974	2.13e-60
miple2	1.29523	1.24e-70
CG43658	1.27017	1.01e-81
p130CAS	1.2577	6.2e-44
Kif3C	1.25112	3.6e-26
px	1.24957	2.65e-65
CaMKI	1.24876	3.04e-54
pnt	1.24799	7.36e-59
Sema2a	1.23677	1.19e-48
CG5004	1.23477	1.5e-32
klar	1.22111	1.08e-88
mirr	1.21612	1.82e-96
Eip63E	1.2159	7.61e-79
lncRNA:flam	1.20172	5.22e-19
MFS17	1.19758	4.07e-58
abd-A	1.19294	1.37e-101
lncRNA:CR33963	1.18942	7.06e-46
emc	1.18485	4.07e-51
spi	1.18186	1.73e-26
babos	1.17666	8.74e-109
dec-1	1.17231	1.01e-279
tsh	1.16726	3.39e-30
lbk	1.16559	6.72e-40
Sur	1.1607	3.18e-82
CG14984	1.15759	1.14e-45
sqd	1.15748	3.99e-66
RhoGAP15B	1.15718	2.79e-48
zld	1.15656	1.76e-65
trn	1.15249	9.02e-42
path	1.13627	4e-33
Atpalpha	1.13108	6.86e-75
SP1173	1.12694	4.98e-188
Smr	1.12594	1.91e-61
mld	1.1145	1.73e-53
dally	1.11154	3.93e-43
Pvf3	1.10072	2.47e-59
AdamTS-A	1.09874	9.27e-49
CG3655	1.0971	6.2e-48
Sin3A	1.09529	2.09e-42
tou	1.09522	2.16e-63
Tis11	1.09482	1.17e-30
RhoGAP18B	1.09446	1.21e-38
E2f1	1.09369	2.57e-37
MESR3	1.08837	1.53e-42
CG34207	1.08753	0
Stat92E	1.0795	7.11e-37
CtBP	1.07086	1.49e-44
CG9628	1.06913	2.71e-69
Oseg5	1.06397	7.49e-90
HmgD	1.06349	2.53e-29
CG12768	1.06319	2.61e-151
Hs6st	1.05912	3.57e-33
Sdc	1.05778	3.3e-61
CG31191	1.05296	5.39e-72
crb	1.05102	8.36e-33
pyd	1.04664	1.24e-78
Cdep	1.0441	1.5e-29
CG42346	1.04308	1.77e-07
HnRNP-K	1.03881	3.56e-30
Cont	1.03837	6.75e-18
Slc45-1	1.03771	3.79e-94
Lrch	1.0345	2.62e-15
Calr	1.031	1.54e-41
fax	1.02933	2e-48
Sema1a	1.02921	2.46e-32
Claspin	1.02739	1.92e-77
Btk29A	1.02274	1.49e-60
l(3)80Fj	1.02096	5.3e-51
Prosap	1.02091	7.29e-85
lncRNA:CR44886	1.01991	8.58e-22
mam	1.01809	3.22e-47
Mes2	1.01352	1.2e-69
alpha-Man-Ia	1.01261	1.18e-30
unc-13	1.01152	1.93e-42
Nipped-A	1.00492	1.51e-42
plx	1.00433	2.63e-20

### Sheet: DEGs, Spermatogonia
Spermatogonia
Gene name	avglog2FC	adjusted p-value
Ptp61F	3.82504	0
CG32816	3.78553	0
Df31	3.04413	0
kirre	2.799	0
lncRNA:CR44833	2.70367	0
AGO3	2.59379	0
stg	2.29353	0
CG7692	2.19205	0
HmgD	2.19032	0
Pdcd4	2.14019	0
N	2.11386	0
lncRNA:CR46148	2.07857	0
Ssdp	2.03562	0
Drep2	2.00635	0
Nop60B	1.94887	0
lncRNA:CR43264	1.94491	3.3e-194
Hasp	1.93855	0
His2Av	1.92457	0
lncRNA:CR44357	1.9222	0
zpg	1.91583	0
ovo	1.88632	0
CG2865	1.88306	2.07e-291
Ptpmeg	1.87463	0
Hrb27C	1.84562	0
qin	1.84425	0
psq	1.83649	0
hts	1.81141	1.5e-301
CG3777	1.79933	0
chinmo	1.7673	0
dUTPase	1.74448	0
Uhg1	1.73463	0
CG32365	1.73176	0
gro	1.71954	3e-295
CycE	1.70484	0
hoip	1.68849	0
c(3)G	1.67023	0
Sin3A	1.66444	5.49e-270
gpp	1.65216	1.35e-276
stai	1.63293	2.49e-252
piwi	1.63266	0
SKIP	1.62239	0
CG33181	1.61394	0
bru1	1.61053	5.15e-267
RpL15	1.59964	2.27e-255
CG40228	1.59303	3.17e-282
Myc	1.59234	0
brat	1.59065	3.11e-293
Tlk	1.58437	1e-246
CtBP	1.58307	8.5e-268
Dsp1	1.57348	1.95e-275
klu	1.57056	0
CG1910	1.56786	0
MESR4	1.56767	8.86e-297
Claspin	1.56178	0
stet	1.56023	0
fred	1.55337	0
lncRNA:CR44560	1.54192	0
CG7720	1.52567	5.25e-283
Dp	1.52083	6.53e-298
smt3	1.51994	1.55e-240
mod	1.51857	0
CG33494	1.50682	0
sr	1.50639	0
CG42340	1.49275	1.1e-294
asRNA:CR43614	1.49253	0
Nop56	1.49149	0
CG3655	1.4904	0
Fkbp39	1.48353	1.69e-254
srl	1.48234	0
HipHop	1.47734	0
CG13366	1.45007	3.33e-226
skd	1.44172	7.45e-223
bin3	1.43225	5.34e-233
zfh1	1.43168	1.44e-292
kis	1.43123	2.34e-232
dhd	1.42014	0
tou	1.41207	3.97e-226
CG2852	1.40634	8.14e-243
ds	1.40599	0
NHP2	1.39887	0
mei-P26	1.39701	8.69e-207
vas	1.391	0
RpS5b	1.39074	8.97e-221
dom	1.38826	2.21e-245
tws	1.38132	1.48e-206
mahe	1.38035	2.35e-225
RpS27	1.37956	2.26e-215
Marf1	1.37311	4.59e-293
G9a	1.36906	6.81e-220
l(2)gl	1.35716	6.34e-201
crol	1.35335	1.83e-205
CG7154	1.35193	1.72e-277
CG14545	1.35054	0
Dek	1.33913	1.36e-189
CG1943	1.33235	1.45e-192
Jarid2	1.33181	1.44e-213
SmE	1.33078	3.78e-218
asRNA:CR45481	1.32533	0
CG13185	1.32486	0
Nup358	1.32139	3.48e-212
CG33129	1.32052	3.89e-210
CG30389	1.31146	3.82e-217
l(3)mbt	1.30112	2.61e-245
NetB	1.29962	2.48e-219
TfIIA-S	1.29819	2.5e-177
E(Pc)	1.29546	5.54e-198
osa	1.29473	4.88e-192
mtSSB	1.2945	0
Acf	1.29426	1.18e-223
CG5746	1.28875	2.24e-222
Nipped-A	1.28396	1.56e-197
GCS2beta	1.28348	5.87e-242
nos	1.28145	0
Chro	1.27755	1.13e-243
hdc	1.27353	1e-196
ova	1.26427	7.45e-193
ctp	1.26406	2.33e-187
upSET	1.26074	1.22e-170
PCNA	1.25827	1.84e-264
lolal	1.25455	2.94e-169
CG32625	1.24895	0
rno	1.24644	6.05e-207
Nxf3	1.24111	2.41e-263
Galphai	1.23714	6.22e-205
RpS11	1.23515	1.39e-181
CNBP	1.23387	4.29e-183
Smr	1.23375	4.31e-156
Unr	1.23348	2.27e-177
Yeti	1.23144	4.23e-197
rin	1.23073	5.65e-195
hang	1.22706	1.66e-129
CG14304	1.22539	6.97e-197
RpL27	1.22483	3e-167
grp	1.21918	5.28e-197
Mapmodulin	1.21789	2.03e-189
PlexB	1.21706	1.83e-181
nop5	1.21685	8.03e-267
eIF4G1	1.21659	1.07e-175
RpS15Aa	1.21186	5.74e-169
RpL35A	1.21088	1.26e-166
Surf6	1.20775	1.25e-229
Lar	1.20086	6.66e-184
Uba2	1.19506	4.16e-203
Usp10	1.19331	1.49e-158
CG33217	1.18898	1.63e-165
eEF1alpha1	1.18776	3.07e-222
CG14357	1.18636	0
CG11873	1.18494	2.47e-162
RpS4	1.18438	8.5e-180
CG1307	1.18212	3.68e-204
vig2	1.18205	2.1e-171
Cdc6	1.17819	0
RpL27A	1.17747	4.87e-187
CG11180	1.17456	4.73e-208
Bacc	1.17083	1.14e-177
shu	1.16772	0
wech	1.16739	6.43e-193
Rcd-1r	1.16598	1.78e-219
CG10395	1.16128	6.79e-181
Nipped-B	1.15837	4.09e-176
RpL7	1.15813	9.19e-160
fs(1)h	1.15809	6.97e-163
Tctp	1.15735	4.6e-166
CG42854	1.15554	2.38e-228
RpL9	1.15377	1.3e-165
alph	1.15183	9.43e-148
x16	1.14608	6.6e-200
pum	1.14607	1.14e-176
CG12535	1.14545	4.79e-142
rhi	1.1437	0
wde	1.14283	1.21e-169
l(3)80Fj	1.14277	5.43e-154
wdb	1.14089	5.79e-154
sta	1.1407	1.03e-152
Nup153	1.14026	1.74e-149
Spt-I	1.13846	0
dpy	1.13694	6.5e-190
Rack1	1.13537	2.37e-153
Calr	1.13392	1.68e-163
betaTub56D	1.1331	6.71e-135
RasGAP1	1.13295	3.85e-170
Src64B	1.13264	3.51e-191
lncRNA:CR46216	1.1286	2.27e-245
Not1	1.12686	2.61e-160
cg	1.1266	6.88e-148
RpS3	1.1194	1.74e-159
del	1.11844	3.94e-215
Hrb87F	1.11842	1.36e-149
CG2839	1.11734	5.27e-303
SMC5	1.11678	1.07e-166
enc	1.11586	3.68e-167
RpL23	1.11526	5.66e-161
rad50	1.11428	1.58e-199
RpS23	1.11386	2.79e-179
RpL18	1.10862	2.25e-140
Vap33	1.10449	3.47e-129
SkpE	1.10403	4.82e-240
Cyp1	1.10258	6.86e-146
CG31998	1.10178	6.99e-145
CG9650	1.10126	1.03e-175
RNASEK	1.10079	1.37e-136
RpL6	1.09919	1.45e-153
Nap1	1.09906	1.38e-164
RpS3A	1.09895	7.95e-167
aub	1.09817	3.51e-242
Rox8	1.09767	3.06e-133
Dd	1.09747	6.5e-139
CG8507	1.09571	1.12e-181
pAbp	1.09427	2.91e-189
akirin	1.09348	3.71e-142
klar	1.0919	2.55e-175
sxc	1.08972	2.68e-138
RpL17	1.08883	1.68e-152
Phs	1.08694	1.82e-179
CG7839	1.08439	2.7e-170
CG34355	1.08304	8.92e-157
RpL36A	1.08133	9.39e-149
Nph	1.08034	9.56e-158
RpL37A	1.07874	6.86e-139
eEF1gamma	1.0778	7.92e-134
elg1	1.07727	0
X11Lbeta	1.07602	0
CG8677	1.07358	1.35e-140
CG17528	1.07004	1.41e-138
Hel25E	1.06992	5.33e-137
RpL7A	1.06826	8.73e-135
RpL24	1.06813	2.33e-156
His4r	1.06456	1.42e-108
CG8108	1.06327	1.51e-129
RpL14	1.06321	2.79e-154
Chrac-14	1.06139	0
RpL26	1.06126	3.83e-155
MED26	1.06041	7.9e-159
CG7504	1.05718	5.22e-185
RpS9	1.05524	9.66e-142
Set1	1.05521	8.7e-132
RpL21	1.05457	1.51e-150
RpS25	1.05448	2.72e-150
Haspin	1.05435	1.49e-155
unk	1.05417	8.94e-160
RpS8	1.05327	1.21e-153
pbl	1.05228	3.96e-225
RpL4	1.05183	4.33e-141
eIF5B	1.05036	1.25e-141
emb	1.04913	1.67e-148
CaBP1	1.04543	1.2e-142
RpL13A	1.04533	4.51e-148
glu	1.04372	1.81e-187
lncRNA:CR31044	1.04263	3.98e-244
chrb	1.04189	4.04e-155
CG2199	1.04091	8.23e-229
RpS7	1.0407	4.49e-150
H	1.03914	3.04e-145
La	1.03789	2.69e-166
CG4038	1.0335	1.06e-185
mnb	1.03076	1.97e-133
asRNA:CR45189	1.03036	3.39e-266
RpS12	1.02969	4.51e-145
RpL8	1.02893	1.53e-136
mub	1.02514	9.65e-151
Bsg	1.02352	8.66e-163
CG17802	1.02136	1.55e-191
Not3	1.02069	3.64e-130
CG40045	1.01682	3.19e-117
CG17715	1.01635	3.28e-130
rho	1.0147	0
RpL22-like	1.0139	9.62e-132
Reph	1.01372	3.68e-130
CG43867	1.01363	1.35e-110
14-3-3epsilon	1.01317	2.06e-158
CG11030	1.01266	2.53e-168
Caf1-180	1.00831	0
SNRPG	1.00672	1.76e-130
CG4415	1.00606	1.62e-154
solo	1.00448	7e-212
lwr	1.0035	1.24e-136
CG9005	1.00334	9.56e-140
Fkbp12	1.00329	4.14e-121
mts	1.00063	1.44e-124
RpL37a	1.0003	8.05e-125
Arl6IP1	1.00012	3.22e-120

### Sheet: DEGs, Terminal Epithelium
Terminal Epithelium
Gene name	avglog2FC	adjusted p-value
beat-IIIc	3.84642	0
CG3198	3.44181	0
Fas3	3.29758	0
mfas	3.29315	0
Mmp1	3.09504	0
T48	3.08372	0
Gs2	2.80135	0
CG17124	2.80043	0
unc-13-4A	2.76695	0
CG9815	2.7417	0
Fas1	2.73473	0
Ntan1	2.72166	0
CG13868	2.71277	0
scaf	2.6543	0
SKIP	2.64774	0
mthl10	2.57788	0
Trim9	2.54981	0
pigs	2.54396	0
kek1	2.48694	0
mbc	2.48502	0
nuf	2.46715	0
NK7.1	2.4487	0
Myo61F	2.43825	0
Rbp6	2.40612	0
Lsd-2	2.39731	0
tnc	2.39638	0
kek5	2.38594	0
hid	2.35516	0
shot	2.31054	0
CG14301	2.30825	0
ATP8B	2.30715	0
jvl	2.27392	0
Ctr1A	2.26472	0
msi	2.24471	0
CG42663	2.20238	0
Tl	2.19741	0
CG30069	2.19584	0
CG15673	2.16906	0
CG42788	2.1544	0
Tgi	2.14849	0
luna	2.11004	0
Fas2	2.10835	0
spir	2.10465	0
CG4839	2.09436	0
ft	2.06899	0
MESR3	2.05106	0
GstT4	2.03125	0
Dscam1	2.02765	0
Hnf4	2.02317	0
hppy	2.01834	0
CAH1	2.00505	0
CG5455	2.00357	0
CG7255	1.98526	0
Lim1	1.98361	0
Drak	1.98273	0
CG6051	1.97842	0
h	1.96663	0
baz	1.96455	0
scyl	1.95005	0
Moe	1.9423	0
Fim	1.91292	0
CG5151	1.87511	0
Poxm	1.86209	0
mub	1.86125	0
CG3655	1.85937	0
Treh	1.83648	0
CG13917	1.83269	0
CG11155	1.83114	0
CG44098	1.81508	0
Eip63F-1	1.8149	0
pcs	1.80212	0
Inx3	1.79712	0
Tm1	1.79555	0
Octbeta2R	1.79544	0
cindr	1.78912	0
shep	1.78671	0
kay	1.78654	0
Syx1A	1.77772	0
Gmap	1.76123	0
CG30116	1.75993	0
Gclc	1.75035	0
lncRNA:CR46006	1.74434	0
Reg-5	1.7415	0
zip	1.7353	0
CG3638	1.72992	0
CG13954	1.72305	0
Rala	1.72241	0
Ccdc85	1.71942	0
Gli	1.70326	0
CG6891	1.68978	0
vn	1.68775	0
klar	1.68416	0
Jabba	1.68382	0
CG32982	1.67959	0
stv	1.67883	0
CG5888	1.67262	0
CG32017	1.66362	0
FER	1.66196	0
CG6006	1.65437	0
Mkp3	1.64558	0
Buffy	1.64357	0
CG3348	1.64207	0
Spn	1.63522	0
CG13606	1.62351	0
ec	1.61768	0
dally	1.61073	0
CG42674	1.6092	0
pyd	1.60494	0
Fur1	1.59649	0
CG14207	1.58717	0
CG34417	1.57828	0
Gclm	1.57221	9.68e-256
bark	1.56665	0
MtnA	1.566	0
puc	1.56275	0
drpr	1.56169	0
pyd3	1.56114	0
CG9932	1.55911	0
osp	1.55243	0
Ndae1	1.55031	0
CG12075	1.54315	0
Sox14	1.54171	0
Argk	1.5349	0
Vha100-1	1.52769	0
bif	1.52763	0
mbl	1.52458	9.28e-301
Abl	1.52224	0
lncRNA:CR44396	1.52174	0
CG32369	1.52145	0
sbm	1.52098	0
plum	1.51226	0
numb	1.509	0
SNF4Agamma	1.50609	0
hoe1	1.50254	0
Tomosyn	1.49578	0
Tollo	1.49575	0
Nrg	1.48527	0
par-1	1.4843	0
Baldspot	1.46437	0
CG33144	1.46309	0
ush	1.46302	0
CG15611	1.4586	0
Cyp6v1	1.45811	0
Msr-110	1.45802	0
NAAT1	1.44564	0
kuz	1.44368	0
CG6357	1.44341	0
Fhos	1.44231	0
CG1105	1.44106	0
mamo	1.43875	0
MFS17	1.43718	0
Eip93F	1.43624	0
CG9336	1.42978	0
CG7720	1.4289	1.39e-69
GILT2	1.42638	0
betaTub60D	1.42352	0
Magi	1.42313	0
lncRNA:CR42862	1.42069	0
lncRNA:CR45916	1.41934	0
lncRNA:let7C	1.41174	0
Galphai	1.39894	0
Ac13E	1.39565	0
msn	1.39239	0
IP3K2	1.3913	0
Nuak1	1.3829	0
Tie	1.37706	0
Rbp1-like	1.36863	0
Caper	1.3684	0
raw	1.3664	1.61e-263
Vinc	1.36277	0
stx	1.35161	0
cib	1.35121	0
Egfr	1.35117	0
Atf6	1.34475	0
be	1.34328	0
ImpL2	1.3395	4.43e-123
Pli	1.33605	0
sd	1.33101	0
CG6040	1.32527	0
bmm	1.32278	0
lncRNA:CR45054	1.32156	0
Nost	1.31356	0
Aldh-III	1.31247	0
Dlic	1.31246	0
l(2)gl	1.30844	0
Sema1b	1.3064	0
cic	1.30245	0
CG31997	1.30214	0
CG10407	1.29867	0
mys	1.29701	0
CG46385	1.29183	0
ckn	1.29129	0
Sarm	1.28618	0
Dad	1.28452	0
Xrp1	1.28233	0
lncRNA:Hsromega	1.27954	0
side-IV	1.27862	0
CG33298	1.27705	0
bbg	1.2766	0
how	1.27391	0
Cip4	1.27311	0
SLC5A11	1.26638	0
Pur-alpha	1.26191	0
CG2765	1.25937	1.56e-289
Lmpt	1.25822	0
RhoGAP18B	1.25769	0
IP3K1	1.25453	0
CG7120	1.25422	0
Cirl	1.24968	0
bun	1.24958	0
apt	1.24793	0
CG5953	1.24605	0
edl	1.24425	0
CG8180	1.24342	0
CG41378	1.24323	0
CG33970	1.23996	0
hh	1.23731	0
Inos	1.23723	8.74e-296
abd-A	1.23041	0
Shrm	1.22706	0
ftz-f1	1.22515	0
dia	1.22388	0
CG17350	1.2195	0
Trpm	1.2184	0
CG5004	1.21577	0
Pgant5	1.21429	0
fng	1.20987	0
Samuel	1.20555	0
Zasp52	1.20489	0
CG9801	1.20148	0
Pax	1.19927	0
AnxB9	1.18969	1.38e-247
ena	1.1875	0
Dif	1.18684	0
CG42748	1.18312	0
CanA-14F	1.18018	0
Cadps	1.17555	0
Thd1	1.17224	0
exp	1.16969	0
rau	1.16928	0
hdly	1.16758	0
Tre1	1.16683	0
NLaz	1.16221	0
CG10960	1.16071	0
Klp10A	1.16064	0
RhoGAP19D	1.15895	0
dpr21	1.155	7.46e-304
Hipk	1.15173	0
scb	1.14384	0
coro	1.14357	0
Acsl	1.13732	0
Tsp96F	1.13473	0
Cln7	1.13182	0
dl	1.13151	0
Lac	1.13129	0
CaMKI	1.13018	0
CG43759	1.12858	0
Gbs-70E	1.12473	0
Gug	1.12468	0
CG34120	1.12267	0
svr	1.11999	0
CG9005	1.11974	0
CG31145	1.11158	0
lncRNA:CR33963	1.11037	0
Rgl	1.1093	0
CG15099	1.10928	0
lncRNA:CR45224	1.10658	0
Pino	1.10652	7.85e-152
sdt	1.10556	0
CG33978	1.10431	0
InR	1.10235	1.37e-252
CG6398	1.098	0
l(3)80Fg	1.09554	0
Dmtn	1.09549	0
Best2	1.09434	0
fog	1.09338	0
slif	1.09132	0
Pde11	1.08217	3.29e-297
CG9664	1.07946	0
CG14275	1.07795	0
CG17646	1.07442	0
vari	1.07279	0
cwo	1.07251	0
Idgf3	1.06211	0
asRNA:CR44029	1.06191	0
ed	1.05789	1.45e-282
cher	1.05181	0
lqf	1.05178	0
CrebA	1.047	0
Bx	1.04594	0
l(3)80Fj	1.0337	4.48e-288
Dyrk3	1.03238	0
Csk	1.03213	1.38e-287
caps	1.03203	0
CG15449	1.02814	0
CG8668	1.02596	0
Mp	1.0257	7.5e-262
Pvr	1.02027	0
eya	1.01753	0
Lip4	1.01656	0
Akap200	1.0076	4.84e-261
AGO3	1.0075	1.6e-150
bru2	1.00473	0
aop	1.00426	0
Sxl	1.00352	5.83e-275
Nc73EF	1.00333	0
lncRNA:CR44999	1.0011	0

### Sheet: DEGs, Hemocytes
Hemocytes
Gene name	avglog2FC	adjusted p-value
Ppn	4.30123	0
LpR2	4.03944	0
Ten-m	3.86789	0
CG32091	3.70583	0
olf186-M	3.61272	0
Col4a1	3.59983	0
ct	3.52356	0
pnr	3.48897	0
pnt	3.33648	0
Hml	3.25707	0
zfh1	3.19757	0
CG5151	3.18688	0
SPARC	3.16197	0
Eip93F	3.08572	0
lectin-28C	3.06255	0
Nrt	3.02277	0
l(2)41Ab	2.92553	0
ush	2.84208	0
cpx	2.83913	0
drpr	2.79659	0
CG3961	2.75914	0
Rac2	2.67097	0
CG40006	2.56438	0
RhoGAP71E	2.54587	3.95e-301
Karl	2.53953	0
CG5080	2.52487	0
crq	2.52473	0
Zasp52	2.51258	0
srp	2.50477	0
Tsp66E	2.50132	8.5e-274
Sema2a	2.47094	8.31e-302
Mmp2	2.4682	0
cora	2.45176	0
vkg	2.42895	0
CG4250	2.39378	0
mew	2.37578	0
CG42807	2.35645	0
RhoGAP18B	2.3238	0
Pvr	2.2657	0
CG43236	2.26441	0
sty	2.25435	0
pum	2.24721	0
CG12065	2.23033	0
Cp1	2.22427	0
PGRP-LC	2.21957	0
CG13315	2.21505	0
neur	2.20994	0
Prosap	2.20643	4.56e-185
Swip-1	2.19136	0
betaTub60D	2.1904	2.92e-246
MESK2	2.17058	0
spir	2.16803	2.91e-296
Eip74EF	2.16744	0
CG17574	2.1518	2.03e-292
Zip99C	2.13816	2.81e-273
CG31145	2.11593	0
NtR	2.1082	0
be	2.09231	0
hid	2.05747	1.05e-256
AnxB9	2.05613	1.44e-234
msn	2.04254	0
fog	2.03233	0
mys	2.02929	9.54e-278
LRR	2.00371	0
lncRNA:CR43334	1.98463	3.98e-299
spri	1.97595	2.29e-264
Blimp-1	1.97111	0
CG3726	1.95846	1.9e-273
Sr-CI	1.95735	0
Sema5c	1.94519	3.42e-294
Best1	1.93082	0
Had2	1.92764	0
CG17760	1.92623	0
CG13982	1.91922	0
NimB2	1.9148	0
CG1092	1.89853	0
Ac13E	1.89371	0
mbc	1.89364	1.52e-257
cv-2	1.8738	2.64e-77
CG42542	1.85491	4.33e-264
fax	1.84234	3.38e-220
Gadd45	1.83579	5.87e-226
CG13784	1.83456	9.68e-165
CG6891	1.83016	3.88e-241
vsg	1.82747	1.17e-294
Drs	1.82736	0
CG3328	1.81957	0
Fer1HCH	1.81932	1.51e-168
ena	1.8174	1.45e-271
Fer2LCH	1.81483	1.75e-212
l(3)05822	1.80622	1.56e-202
CG41520	1.79708	3.38e-225
Su(dx)	1.79109	1.29e-292
Gclc	1.78625	5.11e-209
Meltrin	1.78466	6.08e-146
pxb	1.77053	0
Myo31DF	1.76546	6.63e-151
h	1.76439	1.29e-230
pes	1.75792	1.91e-259
Exn	1.74489	1.65e-238
ced-6	1.74173	0
Spn88Ea	1.73894	0
CG10359	1.73274	0
shep	1.71915	0
glec	1.70989	2.65e-206
CG30089	1.68485	2.37e-221
NimB4	1.67299	0
foxo	1.66984	1.83e-220
egh	1.66514	4.5e-214
CG5973	1.6596	0
Spn	1.65696	2e-99
MESR3	1.65248	9.82e-220
NimC1	1.6486	0
Btk29A	1.64271	7.26e-226
Hel89B	1.64132	8.46e-124
MsR2	1.63598	0
wake	1.61936	1.09e-109
Sap-r	1.6157	2.85e-221
Chd64	1.61072	3.95e-162
cu	1.59704	0
CG13384	1.59045	4.99e-219
Xrp1	1.58771	1.31e-192
udd	1.58395	8.68e-185
scb	1.58357	5.99e-245
l(1)G0289	1.58164	1.95e-162
C1GalTA	1.5781	4.23e-276
CG42711	1.57476	0
NimC4	1.57218	0
yin	1.57072	1.29e-212
CG31689	1.56917	1.79e-210
Ser	1.5528	0
CG3164	1.54696	6.89e-227
CG31637	1.54692	6.95e-209
psq	1.5412	4.84e-258
CecC	1.53646	0
DIP-epsilon	1.53261	0
CG3662	1.52525	4.07e-162
DIP-lambda	1.51364	3.14e-238
Rel	1.51243	0
CG31122	1.50069	0
bves	1.49834	1.4e-159
trol	1.49608	2.22e-45
aqz	1.48691	1.16e-197
gce	1.48495	4.5e-184
CG30344	1.48037	0
Tis11	1.48018	2.1e-166
CG3777	1.47876	2.61e-216
sky	1.47588	1.38e-258
aop	1.47535	2.18e-203
Glut4EF	1.47448	1.12e-210
CG13868	1.47164	9.5e-202
Bsg	1.4698	6.34e-218
nAChRbeta3	1.46204	0
Mvl	1.45582	9.51e-142
firl	1.45493	0
CG4950	1.45364	0
PH4alphaEFB	1.45014	0
lncRNA:CR45962	1.43573	0
CG5958	1.4337	9.03e-128
CG17646	1.4331	1.54e-125
NimB1	1.42876	0
lncRNA:CR44206	1.41549	0
CtsB1	1.41081	5.74e-172
CG6701	1.39793	5.48e-201
lectin-24Db	1.39149	0
Sox14	1.38916	6.89e-170
Irc	1.38888	0
CG9932	1.38842	2.46e-236
fok	1.38675	5.23e-102
Lsd-2	1.38646	3.91e-141
drongo	1.38448	8.68e-145
Pxn	1.38312	2.49e-112
CG5853	1.37693	5.69e-116
lncRNA:CR33963	1.37313	3.32e-161
CG8046	1.3557	0
CG31710	1.34944	2.13e-90
CG12012	1.34607	7.67e-161
rudhira	1.3334	2.42e-147
ci	1.32732	7.7e-215
CG30015	1.32682	3.74e-106
Traf4	1.31651	0
Hers	1.31319	3.41e-136
comm3	1.30395	2.12e-207
Sxl	1.29987	1.43e-156
Unc-76	1.29968	5.59e-176
CG17124	1.29648	1.15e-152
luna	1.29236	2.06e-244
sdk	1.28652	1.32e-74
nuf	1.28117	8.49e-190
Mob2	1.2723	6.07e-125
CG1208	1.26931	9.65e-286
Mur2B	1.26722	1.98e-113
MRP	1.26709	1.19e-121
NijA	1.26548	0
Idgf2	1.25976	7.28e-202
CG5522	1.25494	1.28e-113
msi	1.2501	4.39e-200
kuz	1.24909	1.52e-189
CG3638	1.24267	6.19e-142
hdc	1.24138	4.05e-106
regucalcin	1.23952	6.64e-66
NaCP60E	1.23457	2.65e-80
step	1.23317	7.32e-133
CG11791	1.22829	3.47e-82
Galphai	1.22487	5.53e-137
Hnf4	1.22341	2.13e-135
rl	1.21916	2.6e-214
Pli	1.21346	3.23e-74
CG9328	1.20781	4.57e-50
nrv3	1.20128	7.84e-117
px	1.19425	8.55e-145
CG4822	1.19271	1.34e-250
pod1	1.19139	7.09e-108
Cad87A	1.18788	1.96e-63
CG32066	1.18595	9.81e-95
CG33494	1.18287	1.39e-179
Graf	1.17756	4.9e-104
l(3)L1231	1.17695	2.29e-131
ZnT41F	1.17444	9.93e-133
CG8745	1.17393	0
Syx1A	1.17087	1.14e-137
Atg18b	1.17008	9.17e-93
mrj	1.16883	5.01e-121
lncRNA:CR43651	1.16734	8e-129
CG4829	1.16123	1.87e-127
CAH7	1.15991	7.31e-107
CG15695	1.15572	1.27e-110
CG42346	1.15505	2.59e-84
kay	1.14836	1.72e-122
CG6910	1.14756	0
CG13907	1.1463	5.14e-104
mtgo	1.1453	4.02e-168
pigs	1.14198	4.92e-185
lncRNA:let7C	1.13296	1.4e-132
Mec2	1.12879	4.52e-242
Mct1	1.12867	0
lncRNA:CR42862	1.1259	2.37e-172
lbk	1.12408	5.48e-94
GlcAT-P	1.12226	5.91e-134
Pur-alpha	1.1201	5.02e-117
CG14629	1.11416	0
vari	1.11368	3.95e-56
Obp83cd	1.11316	0
CG13124	1.10936	3.51e-137
CG32368	1.1082	1.43e-155
beta-Man	1.10812	3.7e-119
CG30456	1.10187	1.19e-59
Glt	1.09996	1.15e-224
CG42674	1.0984	8.28e-48
flw	1.09153	1.39e-155
Dyb	1.08597	2.94e-36
HDAC4	1.08441	4.54e-85
CG15099	1.08399	8.02e-98
Dif	1.08392	9.44e-106
Ance-5	1.08339	0
lncRNA:CR43432	1.08271	0
Drak	1.08214	9.65e-76
Vha16-1	1.08109	1.14e-167
santa-maria	1.08076	2.36e-63
Ets21C	1.08054	6.19e-150
E2f1	1.07642	6.94e-81
LanB1	1.07392	1.44e-142
Naam	1.07262	5.83e-53
hppy	1.07105	8.59e-139
CG34357	1.06754	1.39e-33
Esyt2	1.06026	5.37e-68
CG44085	1.05255	2.45e-83
Sema1b	1.05231	6.61e-71
stg	1.04585	4.19e-72
mthl2	1.04488	0
l(1)G0193	1.04423	3.78e-86
RhoGEF2	1.04368	5.89e-103
nAChRalpha3	1.04338	2.39e-55
Snx27	1.03884	6.93e-86
Gdap2	1.03872	1.74e-73
Fim	1.03418	1.49e-37
InR	1.02896	8.21e-92
ftz-f1	1.02359	1.46e-68
CG12163	1.01992	4.62e-60
lawc	1.01795	2.81e-66
Hexo2	1.01408	9.99e-120
GEFmeso	1.00749	2.05e-85
Plod	1.00378	6e-127
REPTOR	1.00194	7.28e-70
