## Supplementary material for "Emergent dynamics of adult stem cell lineages from single nucleus and single cell RNA-Seq of *Drosophila* testes": Figure 7 - source data 2

### Sheet: readMe
Figure 7 - source data 2: Differentially-expressed gene comparison between Hub and CySC
Worksheet	Summary	Columns	Description
Gene lists for Figure 7 G	Genes up-regulated in the hub and CySCs were compared to understand the similarity in gene expression profiles in these cell tyes. See Figure 7 - source data 1 for full up-regulated gene lists for the Hub and CySCs.	Hub exclusive up-regulated genes	After comparing the up-regulated gene lists between the hub and CySCs, these 109 genes are only up-regulated in the hub and not upregulated in the CySCs.
		Hub and CySCs shared up-regluated genes	After comparing the up-regulated gene lists between the hub and CySCs, these 185 genes are up-regulated both in the hub and the CySCs.
		CySC exclusive up-regulated genes	After comparing the up-regulated gene lists between the hub and CySCs, these 125 genes are only up-regulated in the CySCs and not upregulated in the hub.

### Sheet: Gene lists for Figure 7G 
Hub exclusive up-regulated genes	Hub and CySCs shared up-regluated genes	CySC exclusive up-regulated genes
tup	CadN	fng
org-1	CG46339	CG2003
hth	robo2	Egfr
Fas3	kon	Nrt
upd1	Fas2	Bx
cdi	trn	CCAP-R
rk	shg	CG3726
Timp	Slc45-1	stg
hh	Ten-a	Amph
Msp300	Socs36E	br
wb	mirr	SPARC
Plp	bnb	SKIP
vir-1	ptc	rau
Drak	Tet	Sam-S
CG3277	CG9338	CG13937
ed	Wnt4	zfh1
bbg	rdo	grp
rgn	CG42238	bab2
kibra	Sema5c	trol
upd3	tsh	ImpL2
chrb	lncRNA:CR31044	aop
lncRNA:CR45054	pain	nAChRalpha3
CG6398	piwi	cno
Mob2	fz	CG34347
glec	CG9336	ci
ITP	apt	Df31
CG10702	l(1)G0193	CG42673
Hmgcr	CG31676	CG7194
CG9691	Gp150	dnc
spri	prage	Fas1
tutl	mthl3	Bacc
Pka-C3	SP1173	CG13506
Ppn	dlg1	exp
cnc	Sur	heph
Gdap2	chinmo	lncRNA:CR43334
CG44325	Spn	CG17691
mthl1	Lrch	Ccdc85
Ama	jigr1	Swim
gukh	Wnt6	sbb
foxo	CG43759	CG32772
Frl	dsx	ogre
pbl	RhoGAP18B	CG42524
Dyb	Kif3C	Naam
Gel	hdly	Nop60B
CG5001	pdm3	Dsp1
esg	modSP	CG10283
Dl	tj	Him
CG32365	fru	Cyp18a1
CG10082	metro	crol
scyl	Cad87A	mbl
aqz	CG3168	pk
CG31183	LanB1	LanA
Idgf3	otk	CG5953
CG34396	magu	kuz
wrapper	Rac2	wnd
CG9328	CG11883	plum
smal	caps	CAH3
CG10359	p130CAS	Uhg1
Fs	kek1	sty
Dtg	plx	scf
cher	E23	inaE
nkd	CG34398	chn
Syn	fax	Rbfox1
lncRNA:roX1	l(1)G0289	CG3638
Magi	nrv1	fs(1)h
CG7530	dally	bowl
Snoo	lncRNA:CR44997	RhoGAP71E
CG5541	alpha-Est9	Psc
PRAS40	CG43658	wg
Ndg	N	CG42663
Jheh2	Pde9	psq
ome	RhoGAP15B	CG13252
wake	klar	mew
CG17124	unc-13	CaMKI
cv-c	pyd	pnt
whd	miple2	Sema2a
CanA1	vn	CG5004
CG31176	Nrg	Eip63E
Lgr4	GILT1	lncRNA:flam
stas	AdamTS-A	MFS17
kst	px	abd-A
Sarm	jim	lncRNA:CR33963
osp	Stat92E	emc
T48	fend	spi
SoYb	babos	dec-1
msi		lbk
Ret		CG14984
Rok		sqd
bin		zld
sfl		path
tow		Atpalpha
Pgant2		Smr
CG5390		mld
5-HT1B		Pvf3
egr		CG3655
mthl15		Sin3A
sev		tou
CG11200		Tis11
Pli		E2f1
Strn-Mlck		MESR3
Doa		CG34207
Dic1		CtBP
Idgf2		CG9628
tna		Oseg5
qm		HmgD
sdk		CG12768
CG4476		Hs6st
IP3K2		Sdc
Chd64		CG31191
		crb
		Cdep
		CG42346
		HnRNP-K
		Cont
		Calr
		Sema1a
		Claspin
		Btk29A
		l(3)80Fj
		Prosap
		lncRNA:CR44886
		mam
		Mes2
		alpha-Man-Ia
		Nipped-A
